# Multiomics Reveals *IGF-1* c.258A > G Reduces Triacylglycerol Containing Medium-Chain Fatty Acid in Milk

**DOI:** 10.64898/2026.09.16.752017

**Authors:** Shuo Zheng, Jiayuan Fang, Yi Li, Xingyu Xiao, Tong Su, Qinchuan Lv, Yunyun Cheng, Yuanyuan Xu, Linlin Hao

**Author notes:** Corresponding authors: (Y Xu), (L Hao). Equal contribution (Shuo Zheng, Jiayuan Fang).

## Abstract

Fatty acid composition of milk triacylglycerol (TAG) is important for neonatal growth. We previously identified a synonymous mutation widely distributed in human populations, *IGF-1* c.258A > G, which decreased milk TAG content in gene-edited mice. So far, the acyl chain composition of affected TAGs, underlying molecular mechanism, and cross-species conservation remain unclear. Here, integrated transcriptomic and metabolomic analyses of mouse mammary glands revealed that this mutation downregulates IGF-1 expression and elevates lipoprotein lipase (LPL) activity, and potential associations between IGF 1 and peroxisome proliferator-activated receptor γ (PPARG), fatty acid synthase (FASN) and lipin 1 (LPIN1). Association analysis in 295 Bama pigs carrying this gene polymorphism showed reduced milk lipid content in sows; further, correspondingly lower litter weight was significantly associated with the genotype. Integrated metabolomic profiling of mouse mammary glands and porcine milk demonstrated insufficient production of lauric and myristic acids. Accordingly, supplementing these two fatty acids restored TAG content. Mechanistically, IGF-1 promotes triacylglycerol-containing medium-chain fatty acid (MCFA-TAG) synthesis by activating the PPARG-FASN/LPIN1 axis, whereas increased LPL activity indirectly suppresses this axis through long-chain fatty acid accumulation. Together, our results reveal the molecular mechanism whereby this mutation affects milk lipid synthesis, providing insights into the regulation of MCFA-TAG synthesis.
