## Supplementary material for "Multiomics Reveals *IGF-1* c.258A > G Reduces Triacylglycerol Containing Medium-Chain Fatty Acid in Milk": Table S5

### Sheet: Sheet1
Alox15(mus)-F	GTACGGGGGCTCCAACAACGA
Alox15(mus)-R	TCTCCGGGGCCCTTCACAGAA
Cyp2b19(mus)-F	AGATTGATCAGGTGATCGGC
Cyp2b19(mus)-R	GTGTGGTAGACCAATCGGAG
Cyp2c29(mus)-F	GGCTCAAAGCCTACTGTCATA
Cyp2c29(mus)-R	CTTCCTCTACCAGCAAACTCC
Pla2g4a(mus)-F	TACCAAAGCGACAACCAAGC
Pla2g4a(mus)-R	CAGGGGAGACAGTGGATATGA
Pla2g4c(mus)-F	ACCATCTGTTGGATCGCTTC
Pla2g4c(mus)-R	TGTAAACAGTTCCCCACTGC
Gpat3(mus)-F	TTCTCCAAGAAGGGGTTGGA
Gpat3(mus)-R	ACATTGGTTCGTGTGAGGAG
Plaat3(mus)-F	CCGGGAAGGACAAGTACCA
Plaat3(mus)-R	TCACTCCGAGGAACTCCATAG
Pemt(mus)-F	AATATCGACTTCAGGCAGGC
Pemt(mus)-R	TCTCGCTACCACATTCCAGA
Ptgds(mus)-F	TCCGGGAGAAGAAAGCTGTA
Ptgds(mus)-R	GCTGCTGTAGGTGTAGTGTC
Gpcpd1(mus)-F	CAAAATGTCCAACAGCCTGG
Gpcpd1(mus)-R	TGCTGTACTCTGTCCAACGA
Hpgds(mus)-F	GAGCCTCGCAATAGCAAGAT
Hpgds(mus)-R	GTATCCAGGCAGAAATGGCA
Tbxas1(mus)-F	TCTGAGTGCACAAAGGAACC
Tbxas1(mus)-R	AAGGACAGCGTGTTTGTGAT
PTGR1(mus)-F	GAAGGCTTCCCTACGGACG
PTGR1(mus)-R	GGCTGCAACTCTCATGTAAGGA
Ggt5(mus)-F	AGCTCAGCCATTACAACCTG
Ggt5(mus)-R	CTGCCATCTTCTCCCAACAC
Gla(mus)-F	GATTGGTGGACCTTGTCCTTA
Gla(mus)-R	CTAGGTGTACTTTCTCGGGGA
Mogat2(mus)-F	GACCCTTCCCGGAACTACAT
Mogat2(mus)-R	AAAGCGAGGTAAAGCCCGT
Hexb(mus)-F	TCAAGTGTTTGGGCCTGTAGA
Hexb(mus)-R	CAAGTGGATGAACTGATCTGGA
PLPP4(mus)-F	GAGGAGTGATTGGCCTCATTT
PLPP4(mus)-R	CACTCGAAGGCTGACATACG
PLD1(mus)-F	AAGGTGGGATGACAATGAGC
PLD1(mus)-R	AGAGACAGTCCTGAGGTGAC
Pparg(mus)-F	ATCATCTACACGATGCTGGC
Pparg(mus)-R	TTGAGGAACTCCCTGGTCAT
Lipe(mus)-F	GGGAGGGCCTCAGCG
Lipe(mus)-R	AGGCCATATTGTCTTCTGCGA
Lipa(mus)-F	CCCACCAAGTAGGTGTAGGC
Lipa(mus)-R	GAGTTGCATCGGGAGTGGTC
Lipg(mus)-F	TCGGCTTTTGGAGCGTCTAT
Lipg(mus)-R	TTTATGATGCTCATCTCGCAGC
Dgka(mus)-F	ACAAGGCTTTGTTGTGCTGC
Dgka(mus)-R	AGCCCGAGCTGTTATTGGAG
Acss2(mus)-F	TCCAGATGTCCAGATCTGCTG
Acss2(mus)-R	GAGTGGGTCCTCAGCATCAC
Dgat1(mus)-F	CGACGGCTACTGGGATCTGA
Dgat1(mus)-R	CTCAGGATCAGCATCACCACAC
Gm2a(mus)-F	GCTGGCTTCTGGGTCAAGAT
Gm2a(mus)-R	GCACTGTGAAGTTGCTCGTG
Agk(mus)-F	GCCTGTCAAGAAGCTCAGGT
Agk(mus)-R	AGTTCTGGCTTTGCCTTTGC
Lpin1(mus)-F	CCGGCCTGCTGATGTGTATT
Lpin1(mus)-R	GTGATCGACCACTTCGCAGA
FASN(mus)-F	GGGTTCCACCACCGTGTTCCA
FASN(mus)-R	GCCCTGCTGGGCCTGCAGCTG
Aldh3a2(mus)-F	CCCCTGCTTGTTAAAAGGGTT
Aldh3a2(mus)-R	ATCCCCAGCCTTCCTTTGTT
Hexa(mus)-F	CAATCATACAGGTGTGGCGG
Hexa(mus)-R	CAGGGCCATACTTTACACGGT
Gpd1(mus)-F	GACCACCATTGGCAGCAAAG
Gpd1(mus)-R	CACGGTGTCTGCATCGTCTA
Prl(mus)-F	TTTGGTCACAACTTCCATCCCT
Prl(mus)-R	TCAACCTTGTGGGAATCCCTG
TRH(mus)-F	CCTGAGAAACGTCAGCATCC
TRH(mus)-R	CAGTTGTGGGGTTTGCTTTG
Prlr(mus)-F	TGGGGCCAGGAGAAATCTAT
Prlr(mus)-R	CCACTGCCCAGACCATAATC
IGF1(sus)-F	GAGTGAGGTCTGCCAACGAA
IGF1(sus)-R	TTGTGCAGGCACGTGAAAAG
IGF-1(Homo)-F	TTGCTCTCAACATCTCCCATCT
IGF-1(Homo)-R	ATGGTGTGCATCTTCACCTTCA
FASN(Homo)-F	AGATGGCTTGCTGGAGAACC
FASN(Homo)-R	AAGCCGTAGTTGCTCTGTCC
LPIN1(Homo)-F	CCTGTCCTAACAGCAGCCAC
LPIN1(Homo)-R	TGTTAAGCAGGTGGCCTTGA
PPARG(Homo)-F	CAGAAATGCCTTGCAGTGGG
PPARG(Homo)-R	GGTCAGCGGGAAGGACTTTA
DGAT1(Homo)-F	CCCCAACAAGGACGGAGA
DGAT1(Homo)-R	CCACACACCAGTTCAGGATG
