## Supplementary material for "Multiomics Reveals *IGF-1* c.258A > G Reduces Triacylglycerol Containing Medium-Chain Fatty Acid in Milk": Table S3

### Sheet: Assciation analysis
Genotype	Milk yield	Litter size	Live births	Still births	Litter weight	Litter weight weaned
AA	182	9	9	0	15	106
AA	164.6	11	10	1	15.2	97.5
AA	169	10	10	0	14.4	98.9
AA	146.6	12	11	1	14.1	87.4
AA	200	15	13	2	15	115
AA	144.8	9	9	0	9.3	81.7
AA	120.8	9	8	1	6	66.4
AA	134.2	11	8	3	11.8	78.9
AA	120.8	8	8	0	9	69.4
AA	156.4	11	8	3	10.8	89
AA	154.8	13	12	1	13.6	91
AA	167.6	12	10	2	15.2	99
AA	132	10	9	1	14	80
AA	138	12	10	2	11	80
AA	236	13	13	0	10	128
AA	124.4	13	10	3	9.8	72
AA	182.2	9	9	0	10.1	101.2
AA	122.8	7	7	0	10.6	72
AA	122.2	10	10	0	14.2	75.3
AA	133.2	12	12	0	14.6	81.2
AA	177	11	11	0	11.3	99.8
AA	158.2	7	7	0	9.1	88.2
AA	122.6	7	7	0	11	72.3
AA	144.4	10	10	0	8	80.2
AA	86	7	7	0	18	61
AA	131	8	8	0	7.6	73.1
AA	139.2	9	9	0	12.4	82
AA	78.8	12	12	0	14.8	49
AA	106.6	15	5	10	5.6	14.5
AA	130.8	14	12	2	16.6	82
AA	146.8	12	11	1	11.7	85.1
AA	159.4	11	9	2	8.3	88
AA	133.4	12	8	4	6.3	73
AA	150.6	12	12	0	8.7	84
AA	106	10	9	1	18	71
AA	104	13	9	4	10	62
AA	113.6	13	11	2	17.2	74
AA	118	9	9	0	16	75
AA	104	10	8	2	13	65
AA	117	9	9	0	23.5	82
AA	126.4	13	9	4	11.8	75
AA	140.2	9	9	0	11.9	82
AA	133.6	9	9	0	14.8	81.6
AA	130	12	12	0	19	84
AA	157.4	10	10	0	21.3	100
AA	126	12	9	3	13	76
AA	137.2	10	9	1	18.4	87
AA	136.6	7	7	0	14.6	82.9
AA	154.4	10	10	0	14.8	92
AA	114.6	16	13	3	18.7	76
AA	117.2	13	13	0	15.4	74
AA	133.8	10	10	0	12.1	79
AA	138.8	12	12	0	14.6	84
AA	137.2	11	11	0	12.4	81
AA	170.8	13	11	2	15.6	101
AA	130.8	13	11	2	17.6	83
AA	133.6	12	9	3	14.8	81.6
AA	146	10	10	0	16	89
AA	151.8	10	8	2	17.5	93.4
AA	139.4	7	7	0	14.3	84
AA	116.6	9	9	0	14.7	73
AA	138	10	9	1	14	83
AA	160	12	11	1	14	94
AA	122	7	7	0	12	73
AA	133.4	9	9	0	14.3	81
AA	172	5	5	0	16	102
AA	128.8	8	8	0	12.1	76.5
AA	114.6	8	8	0	10.9	68.2
AA	134.4	12	12	0	16.8	84
AA	83.4	6	5	1	6.8	48.5
AA	181	12	11	1	16.5	107
AA	119.4	11	11	0	19.3	79
AA	149.4	8	8	0	14.3	89
AA	136.8	8	8	0	13.6	82
AA	165	9	9	0	21.5	104
AA	137	8	8	0	13.5	82
AA	125.8	10	9	1	15.1	78
AA	146	7	7	0	8.7	81.7
AA	172.4	10	10	0	18.6	104.8
AA	153.6	7	7	0	12	88.8
AA	169.4	5	5	0	15	99.7
AA	172	9	9	0	16.5	102.5
AA	138.8	10	9	1	8.1	77.5
AA	133.4	8	8	0	13.5	80.2
AA	155.2	10	10	0	19	96.6
AA	136.4	10	8	2	11.2	79.4
AA	135	8	8	0	12.5	80
AA	149.6	10	10	0	16.8	91.6
AA	161.6	11	11	0	19.2	100
AA	153.2	13	13	0	20.8	97.4
AA	159.8	11	10	1	13.1	93
AA	153.2	11	10	1	14.7	91.3
AA	136.4	9	8	1	12.5	80.7
AA	107.2	9	9	0	12.8	66.4
AA	141.8	9	9	0	12.6	83.5
AA	151	11	11	0	12.5	88
AA	175.6	11	11	0	21.5	109.3
AA	158.8	9	9	0	16.3	95.7
AA	162.4	11	11	0	15.6	96.8
AA	145.4	10	10	0	13.5	86.2
AA	147.4	10	10	0	15.6	89.3
AA	172.8	9	9	0	14.6	101
AA	154.6	14	11	3	18.6	95.9
AA	154.8	12	10	2	18.6	96
AA	123	8	8	0	12.5	74
AA	159.8	10	10	0	14.5	94.4
AA	127.8	9	8	1	12.9	76.8
AA	135.2	10	9	1	12	79.6
AA	175.4	11	11	0	16.3	104
AA	153.6	9	9	0	16.2	93
AA	141.8	10	10	0	14.1	85
AA	126.6	8	8	0	16	79.3
AA	144.2	7	7	0	11.4	83.5
AA	155.6	11	10	1	16.7	94.5
AA	158.6	11	11	0	19.1	98.4
AA	130.6	9	8	1	12.3	77.6
AA	152.4	11	10	1	13.4	89.6
AG	150.6	8	8	0	9.8	85.1
AG	167.6	11	10	1	13.2	97
AG	176.8	11	10	1	16.6	105
AG	150.4	11	9	2	11.8	87
AG	126.4	10	9	1	15.7	78.9
AG	155	10	9	1	15.4	92.9
AG	92.4	7	6	1	6	52.2
AG	139.6	11	11	0	8.2	78
AG	69.4	7	6	1	7.4	42.1
AG	122.6	9	9	0	9.2	70.5
AG	129.6	10	8	2	8.4	73.2
AG	138	11	10	1	8.5	77.5
AG	135.4	11	11	0	11.1	78.8
AG	180.8	14	14	0	8.6	99
AG	142.8	10	10	0	13.6	85
AG	136	10	10	0	14	82
AG	109	6	6	0	7.6	62.1
AG	109.8	8	8	0	13	67.9
AG	105.6	9	9	0	10.4	63.2
AG	131.6	10	10	0	14	79.8
AG	88	4	4	0	7	51
AG	97.6	6	6	0	8.2	57
AG	136	10	10	0	12	80
AG	86	6	6	0	10	53
AG	123.6	15	7	8	11.2	73
AG	83.2	7	7	0	12.4	54
AG	117.8	9	9	0	10.4	69.3
AG	134.8	11	11	0	13.6	81
AG	58.4	9	8	1	10.8	40
AG	32.2	6	4	2	6.4	22.5
AG	144.2	12	12	0	12.4	84.5
AG	124	11	7	4	7	69
AG	145.4	13	8	5	7.3	80
AG	145.6	8	8	0	5.2	78
AG	161.8	10	10	0	8.1	89
AG	156.4	15	13	2	7.8	86
AG	154.2	13	13	0	8.9	86
AG	132.8	10	10	0	9.8	76.2
AG	148.2	11	9	2	10	84.1
AG	127	10	10	0	17.5	81
AG	127.2	10	10	0	13.6	77.2
AG	118.8	13	8	5	14.6	74
AG	172.8	9	9	0	17.6	104
AG	136.6	11	11	0	18.7	87
AG	137.4	9	9	0	15.3	84
AG	116.4	8	8	0	10.6	68.8
AG	118	13	11	2	11	70
AG	128.6	9	9	0	15.7	80
AG	131	9	9	0	11.5	77
AG	123	8	8	0	11.5	73
AG	123.6	8	8	0	10.5	72.3
AG	114.8	12	11	1	13.6	71
AG	139.8	11	9	2	13.1	83
AG	117	8	8	0	10.5	69
AG	70.6	6	4	2	7.4	42.7
AG	127	9	9	0	12.5	76
AG	135.4	9	9	0	11.3	79
AG	136.6	10	10	0	13.7	82
AG	110.4	7	7	0	9.8	65
AG	126.6	10	10	0	16.7	80
AG	86	9	8	1	11.6	54.6
AG	110.4	10	10	0	11.8	67
AG	112	10	9	1	13	69
AG	123.4	10	10	0	13.9	75.6
AG	85	13	13	0	19.5	62
AG	133.6	12	12	0	16.7	83.5
AG	150	11	11	0	16	91
AG	117.4	11	10	1	14.3	73
AG	118	9	9	0	13	72
AG	156.4	11	11	0	15.8	94
AG	126.2	10	9	1	13.1	76.2
AG	169	9	9	0	14.5	99
AG	110	10	9	1	13	68
AG	126.4	10	10	0	14.8	78
AG	124.8	9	9	0	13.6	76
AG	158.8	12	12	0	18.6	98
AG	160.4	11	11	0	16.2	96.4
AG	147.2	7	7	0	18.4	92
AG	118.4	10	10	0	17.8	77
AG	114	10	10	0	16	73
AG	116.8	10	10	0	15.6	74
AG	115	12	12	0	16.5	74
AG	116.2	9	7	2	10.9	69
AG	113	11	10	1	15.5	72
AG	86	9	8	1	10	53
AG	113	9	9	0	12.5	69
AG	126.2	9	9	0	11.3	74.4
AG	119.4	4	4	0	12.9	72.6
AG	170.6	10	10	0	18.3	103.6
AG	145.6	8	8	0	11.2	84
AG	125.8	4	3	1	10.2	73.1
AG	146.6	9	9	0	17.3	90.6
AG	136.2	7	7	0	13.6	81.7
AG	129	11	10	1	12.2	76.7
AG	146.2	12	12	0	20	93.1
AG	159.6	10	8	2	16.8	96.6
AG	126.4	8	8	0	11.2	74.4
AG	133.6	9	9	0	11.7	78.5
AG	132.2	10	10	0	12.5	78.6
AG	160.4	7	7	0	17.8	98
AG	94.2	9	9	0	14.6	61.7
AG	184.8	12	12	0	18.6	111
AG	164.6	10	10	0	14.5	96.8
AG	158.4	10	10	0	13.5	92.7
AG	144.4	10	10	0	14.5	86.7
AG	145	8	8	0	10.3	82.8
AG	137.6	10	10	0	15.2	84
AG	155.6	12	12	0	15.2	93
AG	152.8	13	11	2	15.3	91.7
AG	138	9	9	0	12	81
AG	151	9	9	0	12.5	88
AG	141	8	8	0	11	81.5
AG	155	9	9	0	17.3	94.8
AG	136	9	8	1	11.4	79.4
AG	123.6	13	9	4	13.8	75.6
AG	132	10	10	0	13.2	79.2
AG	154.4	11	11	0	19.4	96.6
AG	131.4	8	8	0	15.4	81.1
AG	74.4	8	4	4	7.1	44.3
AG	137.4	11	11	0	9.8	78.5
AG	137.8	11	10	1	16.5	85.4
AG	144.6	8	7	1	17	89.3
AG	167.6	11	10	1	20	103.8
AG	129.4	9	9	0	12.4	77.1
AG	139.4	10	9	1	11.3	81
AG	117.6	10	9	1	11.4	70.2
AG	136	9	9	0	13	81
AG	141.6	11	10	1	13.3	84.1
AG	134.8	11	9	2	14.6	82
AG	152	8	8	0	14.5	90.5
AG	128	9	7	2	13.8	77.8
AG	120	7	7	0	9.8	69.8
AG	129.2	9	9	0	14	78.6
AG	123.8	8	8	0	10.1	72
AG	118.2	9	8	1	12.4	71.5
AG	154.6	10	10	0	15	92.3
AG	123.2	9	9	0	12.6	74.2
AG	147.2	11	11	0	17.6	91.2
AG	107.8	10	9	1	17.7	71.6
AG	161.2	15	13	2	20.1	100.7
AG	123.6	13	8	5	11.6	73.4
AG	136.8	9	9	0	16.1	84.5
AG	133.4	10	10	0	17.6	84.3
AG	118.8	8	8	0	12.1	71.5
AG	128.4	13	13	0	10.5	74.7
GG	116.4	10	8	2	10.2	68.4
GG	128.8	12	9	3	12.6	77
GG	129	12	7	5	18.2	82.7
GG	71.2	7	6	1	7	42.6
GG	111.4	9	8	1	9.1	64.8
GG	106.4	6	6	0	10	63.2
GG	125.8	16	16	0	12.6	75.5
GG	133.6	9	9	0	9.7	76.5
GG	116.2	11	11	0	12.9	71
GG	126.8	7	7	0	7.6	71
GG	133.6	12	12	0	17.2	84
GG	102.4	10	8	2	9.8	61
GG	107.4	8	8	0	10.3	64
GG	113.4	15	8	7	12.3	69
GG	138	8	8	0	17	86
GG	84	10	10	0	19	61
GG	129.2	12	11	1	14.4	79
GG	115.8	10	9	1	14.2	72.1
GG	126.8	9	9	0	12.8	76.2
GG	129.6	7	7	0	13.5	78.3
GG	105.2	11	11	0	16.5	69.1
GG	139.2	10	10	0	15.4	85
GG	108.6	11	11	0	11.4	65.7
GG	122.4	9	9	0	12.4	73.6
GG	128	10	10	0	12	76
GG	121.8	12	9	3	13.3	74.2
GG	125	10	10	0	14.9	77.4
GG	114	13	11	2	12.5	69.5
GG	130.4	10	10	0	14.1	79.3
GG	120	12	12	0	13.4	73.4
GG	112.8	12	12	0	16.2	72.6
GG	113.6	9	9	0	12.3	69.1
GG	112.4	12	12	0	14.9	71.1
